# Loss of RNF43/ZNRF3 predisposes to Hepatocellular carcinoma by impairing liver regeneration and altering liver fat metabolism

**DOI:** 10.1101/2020.09.25.313205

**Authors:** Gianmarco Mastrogiovanni, Clare Pacini, Sofia Kakava, Robert Arnes-Benito, Charles R Bradshaw, Susan Davies, Kourosh Saeb-Parsy, Bon-Kyoung Koo, Meritxell Huch

## Abstract

The homologous E3 ubiquitin ligases RNF43/ZNRF3 negatively regulate WNT signalling activation. Recently, both genes have been found mutated in several types of cancers. Specifically, loss-of-function mutations result in adenoma formation in mouse small intestine. However, their role in liver cancer has not been explored yet. Here we describe that hepatocyte-specific deletion of both *Rnf43/Znrf3* results in altered lipid metabolism and a non-alcoholic steatohepatitis (NASH) phenotype in mouse, in the absence of exogenous fat supplementation. The effect is cell-autonomous, as evidenced by the intracellular lipid accumulation detected in mutant liver organoids. Upon chronic liver damage, *Rnf43/Znrf3* deletion results in impaired hepatocyte regeneration, subsequent to an imbalance between hepatocyte differentiation and proliferation, which leads to hepatocellular carcinoma. Remarkably, hepatocellular carcinoma patients with mutations in ZNRF3 also present altered lipid metabolism and poorer survival. Our findings imply that Wnt activation through the RNF43/ZNRF3 module predisposes to liver cancer by altering the liver lipid metabolic ground-state and impairing liver regeneration, which combined, facilitate the progression towards malignancy. Our results highlight the requirement for personalized therapeutic or dietary interventions for those RNF43/ZNRF3 mutated individuals at risk of developing steatosis, NASH and/or liver cancer.
