## Supplementary Dataset 3 - Serum analysis for "Loss of RNF43/ZNRF3 predisposes to Hepatocellular carcinoma by impairing liver regeneration and altering liver fat metabolism"

### Sheet: Supplementary Table info
Supplementary Dataset 3
Supplementary Dataset 3_S1 - Serum analysis of R&Z KO mice at month 7 used in this study
Supplementary Dataset 3_S2 - Serum analysis of chronically damaged mice used in this study
	CD	stands for chronic damage

### Sheet: S1_serum analysis_R&Z_KO
Serum leveles of R&Z KO mice at month 7
ALT (IU/L)		ALP (IU/L)
WT	KO	WT	KO
30	54	78	143
27	44	97	94
30	27	112	128
24	125	72	174
31	74	57	88
	70		139

### Sheet: S2_serum analysis_R&Z_KO_damage
Serum leveles after CD
ALT (IU/L)
Days after damage	WT			KO
Before damage	21	25	21	30	21	20
4	20	25	26	217	320	565	350	393	385
35	34	24	24	95	96	111	69	105
50	21	23		50	78	72	133	50
AST (IU/L)
Days after damage	WT			KO
Before damage	53	47	53	45	51	50
4	60	55	79	312	475	235	441	360
35	76	48	51	155	138	119	84	105
50	60	52		60	75	128	126	115
ALP (IU/L)
Days after damage	WT			KO
Before damage	207	270	270	192	270	270
4	125	150	122	1060	150	410	263	435
35	96	74	117	160	99	170	156	123
50	94.5	80		120	144	199	217	222
