## Supplementary Dataset 5 - List of materials for "Loss of RNF43/ZNRF3 predisposes to Hepatocellular carcinoma by impairing liver regeneration and altering liver fat metabolism"

### Sheet: Supplementary Dataset 5 info
Supplementary Data Sets 5
Supplementary Dataset 5_S1 - List of Antibodies used. Related to experimental prodedures
Supplementary Dataset 5_S2 - List of KITs used. Related to experimental prodedures
Supplementary Dataset 5_S3 - List of PRIMERs used. Related to experimental prodedures

### Sheet: S1_Antibodies
List of Antibodies used. Related to experimental prodedures
	Antigen	Supplier	Cat. number	Clonality	Origin	Reactivity	dilution IF	dilution IHC	Antigen retrival
	GS	BD Biosciences	610517	Monoclonal	Mouse	Rat (QC Testing) Human, Mouse	N/T	1/800	Heat-mediated (Citrate)
	Ki67	Thermo Fisher Scientific	RM-9106-S1	Monoclonal	Rabbit	Human, Mouse. Others not tested.	N/T	1/100	Heat-mediated (Citrate)
	Pck	Dako	Z0622	Policlonal	Rabbit	Human, Mouse.	N/T	1/500	Enzymatic (1/1000 proteinase K)
	Hmgb1	Abcam	ab18256	Policlonal	Rabbit	Mouse, Rat, Human	N/T	1/100	Heat-mediated (Citrate)
	Cd34	Abcam	ab81289	Monoclonal	Rabbit	Mouse, Rat, Sheep, Dog, Human, African bush elephant	N/T	1/100	Heat-mediated (Citrate)
	EpCam	Thermo Fisher Scientific	14-9326-82	Monoclonal	Mouse	Human, Mouse	1/100	N/T	-
	EpCAM-APC	eBioscience	17-5791-82	Monoclonal	Rat	Human, Mouse	1/100	N/T	-
	CD31-PE-Cy7	AbCAM	ab46733	Monoclonal	Rat	Mouse	1/100	N/T	-
	CD11b-PE-Cy7	BD Bioscience	552850	Monoclonal	Rat	Human, Mouse	1/100	N/T	-
	N/T not tested
	IF, immunofluorescence; IHC, immunohistochemestry; WB, Western blot

### Sheet: S2_Kits
List of KITs used. Related to experimental prodedures
	KIT	Supplier	Cat. number
	PicroSirius Red staining	Abcam	ab150681
	Oil Red O staining	Sigma Aldrich Co	O06250-25G
	RNA extraction	Qiagen	74104

### Sheet: S3_Primers_qRT-PCR
List of primers used. Related to experimental prodedures
Target	Sequence (5'--------3')
	Fwd	Rev
Fgf21	gtgtcaaagcctctaggtttctt	ggtacacattgtaaccgtcctc
Fads2	tcatcggacactattcgggag	gggccagctcaccaatcag
Rnf43	ccgtgtgtgccatctgtcta	gtggagtcttctgcctggttc
Znrf3	gtactcatcggttccacagga	tagtagggtaggctgggatgg
Axin2	gtactcatcggttccacagga	tagtagggtaggctgggatgg
Glul	gctgcaagacccgtaccct	ttccactcaggtaactcttccaca
Ttr	tggacaccaaatcgtactgg	cagagtcgttggctgtgaaa
Cyp3a11	ccttccagccttgtaaggaa	ccgtggcacaacctttagaa
Hnf4a	gcctcaaagccatcatcttc	ccggtcgttgatgtaatcct
AR	atcccagtcccacttgtgtc	ggtcttctggggtggaaagt
Serpina11	tgtacccaaaatgaagatgatgggg	tgggcagaaaatggctgaca
Prox1	cgcagaaggactctctttgtc	gattgggtgatagcccttcat
C8b	ctggcaaagtcgtgtctcct	actccgtactggtctgctct
Smim14	gccgctgttttgggcgg	ctggagggtcctggcaactc
Igf1	gga ccg agg ggc ttt tac tt	gtg ggg cac agt aca tct cc
Tat	tggcaatgagattcgggacg	gatgctcttcagggcacctt
C9	agggactagggagcaagcaa	cccagttggcgaagtcagtc
Baat	gtcctcccttggatagcctga	aaaggaccttctcctggaggc
C8a	ggtggacttggaagggtcaa	gtgactggctcttttcggga
Cidea	tgctcttctgtatcgcccagt	gccgtgttaaggaatctgctg
Pnpla2	ccc tga ctc gag ttt cgg at	cac ata gcg cac ccc ttg aa
Rdh9	tcttgggccgagtatctttg	actactggtcacaccggtca
Hprt	aagtttgttgttggatatgc	catcttaggctttgtatttgg
Cd36	gat gac gtg gca aag aac ag	aaa gga ggc tgc gtc tgt g
Lgr5	tccaacctcagcgtcttc	tgggaatgtgtgtcaaag
Pparg	ccaccaacttcggaatcagct	tttgtggatccggcagttaaga
Cyp7a1	gctgtggtagtgagctgttg	gttgtccaaaggaggttcacc
Acot4	tgcggtacatgcttcgacat	tccactgaatgcagagccattg
Akr1c6	cagacagtgcgtctaagtgatg	cggatggctagtcctacttcct
Acaa1a	atcagaaatgggtcttatg	acattctccgaggtcatc
Fasn	acagatgatgacaggagatggaag	gaggcgtcgaacttggagag
Akr1b10	ctagtgccaaaccagaggacc	tcctgtattcgagaaggtgtca
Acaa2	cctcagttcttgtctgttcag	aggtgtgcggtgattctg
Hmgcs	tgaacgagtggatgagatg	agtccctatttactgctgtg
Acadl	tgccctatattgcgaattacg	aacaccttgcttccattgag
Cyp2c39	cgctaaagagatcacatattc	ataactccagaaaccagatg
Cyp2e1	cccatcattatcccttac	agtcagatctcgatacag
