## Supplementary Table 1 for "Loss of RNF43/ZNRF3 predisposes to Hepatocellular carcinoma by impairing liver regeneration and altering liver fat metabolism"

### Sheet: Sheet1
Supplementry Table 1. Multivarite survival analysis
		Confidence intervals
	Hazard ratio	lower 0.95	upper 0.95	pValue
WNT	1.96	0.831	4.63	0.12425
ZNRF3	3.05	1.2	7.7535	0.019204
RNF43	1.05	0.444	2.4772	0.914034
Sex:male	0.407	0.215	0.7687	0.005613
Tumour Stage	2.96	1.61	5.435	0.000483
Mutational Burden	1	1	1	0.736882
WNT+ZNRF3	0.336	0.0962	1.1751	0.087788
